# Incipient speciation, rapid expansion and repeated introgressive hybridization in an African Giant Shrew (*Crocidura olivieri*)

**DOI:** 10.64898/2026.09.02.748917

**Authors:** Malahat Dianat, Violaine Nicolas, Inessa Voet, Josef Bryja, Terrence C. Demos, Christiane Denys, David Ortiz, Julian C. Kerbis Peterhans, Gregory Thom, Adam Konečný, Ondřej Mikula

## Abstract

The African giant shrew (*Crocidura olivieri*) is one of the most widespread native small mammals in sub-Saharan Africa, occupying habitats ranging from humid tropical forests to arid Savanna. Its broad distribution, ecological diversity, and unresolved evolutionary relationships suggest a history of rapid diversification, yet the roles of hybridization and demographic expansion remain poorly understood. We combined genome-wide ddRAD and mitochondrial data from populations sampled across sub-Saharan Africa to reconstruct the evolutionary history of African giant shrews. We reveal extensive mitonuclear discordance across the clade and show that it reflects a complex history of repeated introgressive hybridization rather than a single evolutionary event. Genomic analyses resolve three major evolutionary lineages and identify four introgression events, including extensive bidirectional genome-wide introgression between the ancestors of the *C. olivieri* and arid adapted species followed by later unidirectional introgression associated with range expansion. Within the *C. olivieri* group, we identify five geographically structured lineages connected by ongoing gene flow, representing different stages of incipient speciation. Demographic analyses further reveal repeated population expansion during the Late Pleistocene and Early Holocene, with lineage-specific timing consistent with climatic fluctuations and a possible contribution of increasing human association. Our results identify repeated range expansion and hybridization as major drivers of diversification in African giant shrews and establish this system as a powerful model for studying the genomic processes underlying early speciation.
