## Supplementary Table S1 for "Incipient speciation, rapid expansion and repeated introgressive hybridization in an African Giant Shrew (*Crocidura olivieri*)"

### Sheet: Table S1
ID	Complex	Species	Lineage	fspop	mitolineage	Country	Locality	Latitude	Longitude	note	origID	CYTB genbank no.	dddRAD genbank no.	Museum	Museum number	Field number	Date collected	Collectors	Sex	Weight	Body length	Tail length	Foot length	Ear length	Dorsal	Ventral	Mandible
A5xFF38	outgroup	cfhildegardeae				South Africa	Fort Fordyce	-32.6821	26.4834		A5-FF38	OQ201160	SAMN19986951	PMS
ALT29	olivieri	olivieri	Western	Pop04	I	Guinea	Altou Fonkola	12.36	-13.46		ALT29	KF699194, KF699160	this study	MNHN	MNHN-ZM-2013-839				M	34	137	76	19	11
BA0277	olivieri	olivieri	NorthEastern	Pop28	IV	CAR	Batouri	3.9186	17.0581		BA0277	this study	this study	MNHN	MNHN-ZM-2018-2370				M	18.6	106	79	16.9		yes	yes	yes
BA0385	olivieri	goliath	OldCentral	Pop16	VI	CAR	Batouri	3.91861	17.0581		BA0385	this study	this study	MNHN	MNHN-ZM-2020-633
BA0621	olivieri	goliath	OldCentral	Pop12	IV	CAR	Batouri	3.91861	17.0581		BA0621	this study	this study	MNHN	MNHN-ZM-2018-2380				M	28	112	76	16		yes	yes	yes
BAM10	olivieri	olivieri	Western	Pop03	II	Mali	Bamako	12.6333	-8		BAM10	KF690229	this study	CBGP
BE915	olivieri	olivieri	Western	Pop09	II	Benin	Lougba	8.2	1.41		BE915	this study	this study	MNHN	MNHN-ZM-2018-1056				F	50	130	79	21		yes	yes	yes
BH57	olivieri	olivieri	Western	Pop01	I	Guinea	Bhoita	8.08	-8.91		BH57	KF690151	this study	MNHN	MNHN-ZM-2013-846				M	35	129	87	21
BMK34	olivieri	olivieri	Western	Pop01	I	Guinea	Bamakama	7.71	-9.26		BMK34	KF690155	this study	MNHN	MNHN-ZM-2013-844				M	23	117	73	19
BOUI183	olivieri	olivieri	Western	Pop09	II	Benin	Ouidah - KPAS-DEP	6.374	2.09		B-OUI-183	this study	this study	CBGP
CAK012	olivieri	olivieri	NewCentral	Pop38	V	Congo	Kissiki	-2.79	13.51		CAK12	KF690233	this study	IVB						23.5	102	67
CAK146	olivieri	goliath	OldCentral	Pop14	V	Congo	Bambama	-2.54	13.52		CAK146	KF690175	this study	IVB						47	126	98.4
CAM808	olivieri	olivieri	NorthEastern	Pop23	III	Cameroon	Yabassi Ndgomen	4.51	10.36	W in ddrad tree	CAM808	KF690162	this study	MNHN	ask christiane Denys					18.5	111	54	16	10
CAM925	olivieri	olivieri	NorthEastern	Pop23	III	Cameroon	Mundemba	4.95	8.87	W in ddrad tree	CAM925	KF690203	this study	MNHN	ask christiane Denys					17.5	107	60	18	10.5
CAR112	olivieri	olivieri	NorthEastern	Pop22	IV	CAR	Dzanga-Sangha NP	3.1	16.3333		CAR112	this study	this study	IVB						34	117.9	75.6	17.4	9.7
CAR113	olivieri	olivieri	NorthEastern	Pop22	IV	CAR	Dzanga-Sangha NP	3.1	16.3333		CAR113	this study	this study	IVB						17	82.1	70.5	15.7
DD9570	olivieri	olivieri	Eastern	Pop33	IV	DRC	Masako	0.6	25.2167		DD9570	this study	this study	MNHN	MNHN-ZM-2018-1087						120		19.8
DD9714	olivieri	olivieri	Eastern	Pop33	IV	DRC	Kisangani	0.6	25.22		DD9714	KF699170, KF699204	this study	MNHN	MNHN-ZM-2018-1093							74	20		yes		yes
DED1	olivieri	olivieri	Western	Pop03	II	Burkina Faso	Dédougou	12.4112	-3.56167		DED1	this study	this study	CBGP
DIV023	olivieri	olivieri	Western	Pop08	IV	Cameroon	Gamnaga	10.5	13.7		DIV23	this study	this study	CBGP
DIV030	olivieri	olivieri	Western	Pop08	IV	Cameroon	Maga	10.75	15		DIV_30	KF699176, KF699209	this study	CBGP
DIV036	somalica	somalica			III	Cameroon	Meskine	10.5	14.25		DIV36	this study	this study	CBGP
DIV037	somalica	somalica			III	Cameroon	Meskine	10.5	14.25		CBGP_DIV37	this study	this study	CBGP
DIV103	olivieri	olivieri	Western	Pop07	III	Niger	Niamey (abattoirs de Gamkalleye) or Madouga Garba	13.4895	2.1228		GD_DIV_103	this study	this study	CBGP
DIV110	olivieri	olivieri	Western	Pop07	II	Niger	Niamey - Hotel des Postes	13.5099	2.11438		GD-DIV-110	this study	this study	CBGP
DJI1	olivieri	olivieri	Western	Pop10	I	Burkina Faso	Djibo	14.0833	-1.6167		DJI1	KF690226	this study	CBGP
EBD991	olivieri	olivieri	Western	Pop06	II	Nigeria	Ebudin	6.5967	6.1814		EBD991	MH996829	this study
EKP452	olivieri	olivieri	Western	Pop06	II	Nigeria	Ekpoma	6.7414	6.105		EKP452	MH996842	this study
ETH0227	olivieri	olivieri	NorthEastern	Pop25	IV	Ethiopia	Bale NP, Harenna - shrub	6.6909	39.7277		ETH0227	KM658984	this study	IVB					M	28	109	80	17.6	11.3
ETH0241	olivieri	olivieri	NorthEastern	Pop25	IV	Ethiopia	Arba Minch, University Eap. Site (pond)	6.0674	37.5662		ETH241	this study	this study	IVB					M	31	104	82	19.2	13.4	yes	yes	yes
ETH0281	somalica	somalica			VII	Ethiopia	Mago NP	5.74072	36.4086		ETH0281	KM658986	SAMN19986929	IVB					F
ETH0287	somalica	somalica			VII	Ethiopia	Mago NP	5.74072	36.4086		ETH0287	this study	SAMN19986926	IVB					F
ETH0513	olivieri	olivieri	NorthEastern	Pop26	IV	Ethiopia	Desea forest	13.8781	39.7636		ETH0513	this study	this study	IVB					F	20.5	91	64	18.2	12	yes		yes
ETH0613	somalica	somalica			ETH0613	Ethiopia	Alatish NP, Scouts village	12.2992	35.7635		ETH0613	this study	this study	IVB					M
ETH0614	olivieri	olivieri	NorthEastern	Pop26	IV	Ethiopia	Alatish NP, Scouts village	12.2992	35.7635		ETH0614	KM658990	this study	IVB					M	34.1	118	84	19.6	14.6	yes	yes	yes
ETH0663	olivieri	olivieri	NorthEastern	Pop26	IV	Ethiopia	Gambella Town	8.2455	34.5916		ETH0663	KM658989	this study	IVB					M	48	132	81	20.3	12	yes	yes	yes
ETH1403	olivieri	olivieri	NorthEastern	Pop25	IV	Ethiopia	Koji (Magenteya)	6.8217	35.2639		ETH1403	this study	this study	IVB					F	25	108	79	18.8	11.4	yes	yes	yes
ETH1938	olivieri	olivieri	NorthEastern	Pop25	IV	Ethiopia	Ankober, Aliyu Amba	9.55489	39.7818		ETH1938	this study	this study	IVB					M	35	119	67	18.4	12.2	yes	yes	yes
ETH2043	olivieri	olivieri	NorthEastern	Pop20	IV	Ethiopia	Jimma zone	7.53923	36.5721		ETH2043	this study	this study	IVB					F	9.8	93	59	18.25	10.3	yes	yes
ETH2086	outgroup	yaldeni				Ethiopia	Keffa zone	7.51185	36.0569		ETH2086	MT990702	SAMN19986928	IVB
ETH2111	olivieri	olivieri	NorthEastern	Pop20	IV	Ethiopia	Keffa zone	7.56294	36.0496		ETH2111	this study	this study	IVB					M	39	124.5	92	20.8	12.7	yes	yes	yes
F00151	olivieri	olivieri	Western	Pop03	II	Burkina Faso	Kourouma	11.658	-4.74695		F00151	this study	this study	CBGP
FMNH144191	olivieri	olivieri	Eastern	Pop34	IV	Uganda	Rwenzori Mts, Mubuku R, R bank, abv confl Kyoha R	0.35	30		144191	KF690187	this study	FMNH	FMNH144191	WTS459			F	23.5	110	65	19	12	yes	yes	yes
FMNH155376	olivieri	olivieri	Eastern	Pop31	IV	Tanzania	Udzungwa Mts, 19.5 km N, 0.5 km W Chita	-8.34722	35.9389		155376	KF690169	this study	FMNH	FMNH155376	WTS2251			M	38.5	119	75	20	12	yes	yes
FMNH167697	olivieri	goliath	OldCentral	Pop18	V	Gabon	Aire d'Exploitation Rationelle de Faune des Monts Doudou, 25.2 km NW Doussala	-2.22778	10.3944		167697	KF690194	this study	FMNH	FMNH167697	SMG11638			M	27.5	122	91	22	14	yes	yes
FMNH171622	olivieri	olivieri	Eastern	Pop34	IV	DRC	Idjwi Island, Washiha Forest, 6 km N Bugarula	-2.31515	28.7587		171622	KF690208	this study	FMNH	FMNH171622	MHH573			F	33	121	65	18	10	yes	yes
FMNH174116	olivieri	olivieri	Eastern	Pop29	IV	Tanzania	Mt Kilimanjaro, 4 km N, 1.5 km W Maua	-3.24007	37.4584		174116	KF690199	this study	FMNH	FMNH174116	WTS5638			M	49	130	92	22	12	yes	yes
FMNH177206	olivieri	olivieri	Eastern	Pop32	VIII	Mozambique	7.6 km N, 7.2 km E Gurue	-15.3993	37.0428		177206	KF690214	this study	FMNH	FMNH177206	JCK4683			M	27	128	74	19	11
FMNH177840	olivieri	olivieri	Eastern	Pop35	IV	Tanzania	Mahale Mts, Mahale National Park Headquarters	-6.03612	29.7405		177840	KF690171	this study	FMNH	FMNH177840	WTS5911			F	21.5	132	74	19	11	yes	yes
FMNH180966	olivieri	olivieri	Eastern	Pop32	VIII	Malawi	Mt Mulanje, Chisongeli Forest	-15.9999	35.7235		180966	KF690201	this study	FMNH	FMNH180966	WTS6419			M	33	115	80	20	12	yes	yes
FMNH188862	olivieri	olivieri	Eastern	Pop34	IV	DRC	Mt Tshiabirimu, Kalibina, Ngwangwa Forest	-0.950016	29.0022		188862	KF690172	this study	FMNH	FMNH188862	PK318			M	38	121	75	19	8	yes	yes	yes
FMNH192190	olivieri	olivieri	Eastern	Pop31	IV	Malawi	Dedza Mountain Forest Reserve	-14.1667	34.3333		192190	KF690209	this study	FMNH	FMNH192190	MLWM935			M	32	107	87	21	10
FMNH192912	olivieri	olivieri	Eastern	Pop34	IV	Tanzania	Minziro Forest	-1.09418	31.5154		192912	KF690166	this study	FMNH	FMNH192912	WTS7602			M	30	120	73	20	11	yes	yes
FMNH195180	olivieri	olivieri	Eastern	Pop34	IV	DRC	Kabobo Forest, 3 km W Mizimu	-5.4792	29.2728		195180	KF690177	this study	FMNH	FMNH195180	MHH809			F	30	113	72	17		yes	yes
G10052	olivieri	olivieri	NewCentral	Pop38	V	Gabon	Mbaya	-1.67	13.52		G10052	this study	this study	MNHN	MNHN-ZM-2018-951				F	22	106	70	16.2	10.6	yes	yes	yes
G7x5905	outgroup	cyanea				South Africa	Port St.Johns	-31.6224	29.5428		G7-59_05	OQ201159	SAMN19986950	PMS
GA0070	olivieri	goliath	OldCentral	Pop17	V	Gabon	Carrière four Place	-0.25	10.3333		GA70	KF690192	this study	MNHN					F	55	131	105	21.9	12.9
GA0236	olivieri	goliath	OldCentral	Pop12	V	Gabon	Kili	-1.5833	10.1667		GA236	this study	this study	MNHN	MNHN-ZM-2018-967				M	66	149	97	22	12.4	yes	yes	yes
GA0290	olivieri	goliath	OldCentral	Pop18	V	Gabon	Kili	-1.58	10.17		SBP_GA290	KF699159, KF699193	this study	MNHN	MNHN-ZM-2018-969				M	42	121	96	20.2	13.6	yes	yes	yes
GA0586	olivieri	goliath	OldCentral	Pop18	V	Gabon	Réserve des Monts Doudou, Moueva	-2.2833	10.5064		GA0586	this study	this study	MNHN	MNHN-ZM-2018-976				M	35.2	120	94	21.8	11.5	yes	yes	yes
GA1030	olivieri	goliath	OldCentral	Pop18	V	Gabon	Réserve des Monts Doudou, Moueva	-2.2833	10.5064		GA1030	this study	this study	MNHN	MNHN-ZM-2018-988				M	43	133	105	22.9	13.6	yes	yes	yes
GA1427	olivieri	goliath	OldCentral	Pop18	V	Gabon	Réserve des Monts Doudou, Moueva	-2.2833	10.5064		GA1427	this study	this study	MNHN	MNHN-ZM-2018-992				F	25	114	79	19.2	13	yes	yes	yes
GA2880	olivieri	goliath	OldCentral	Pop18	V	Gabon	Réserve des Monts Doudou, Moukalaba	-2.4083	10.5		GA2880	this study	this study	MNHN	MNHN-ZM-2018-1016				M		117	94	23	10.5	yes	yes	yes
GA2921	olivieri	goliath	OldCentral	Pop18	V	Gabon	Réserve des Monts Doudou, Moukalaba	-2.4083	10.5		GA2921	this study	this study	MNHN	MNHN-ZM-2018-1020				F		102	64	20.7	10.7
GA3627	olivieri	goliath	OldCentral	Pop18	V	Gabon	Mbani	-2.41	10.5		SBP_GA3627	EF524758, EF524653	this study	MNHN	MNHN-ZM-2018-1012				M	36	139	94	22.2	13.4	yes	yes	yes
GDOB0657	olivieri	olivieri	Western	Pop09	II	Benin	Parakou	9.393	2.627		GDOB0657	this study	this study	CBGP						65	157	89
GUI0250	olivieri	olivieri	Western	Pop05	I	Guinea	Gagal	11.8	-12.29		GUI250	this study	this study	MNHN	MNHN-ZM-2013-850				M	36	135	74	18	11
GUI1455	olivieri	olivieri	Western	Pop24	I	Guinea	Ganya	10.06	-12.55		GUI1455	KF699167, KF699201	SAMN19986949	MNHN	MNHN-ZM-2013-830				F	17	110	66	18	11
JMD2356	olivieri	olivieri	Western	Pop04	I	Senegal	Talibadji	14.0725	-12.9966		JMD2356	this study	this study	CBGP
JMD4217	olivieri	olivieri	Western	Pop04	III	Senegal	Rufisque Ouest	14.7173	-17.2688		JMD4217	this study	this study	CBGP
JOS2272	olivieri	olivieri	Western	Pop02	III	Nigeria	Jos	9.855	8.9658		JOS2272	MH996710	this study
KE456	olivieri	olivieri	Eastern	Pop30	IV	Kenya	Mt Elgon NP	1.034	34.8253		KE456	KF690181	this study	IVB					M	38	120	79	19
KE638	hirtaflav	Kenya			IV	Kenya	Kapiti plains, Brown's farm	-1.4842	37.0552		KE638	this study	this study	IVB					M
KE639	hirtaflav	Kenya			IV	Kenya	Kapiti plains	-1.4842	37.0552		KE639	this study	this study	IVB					F
KE950	hirtaflav	Kenya			IV	Kenya	Kapiti plains, Isinya	-1.6386	36.9228		KE950	this study	this study	IVB					M
KM1603	somalica	somalica			III	Mali	Tamachkött	16.294	-3.89628		M_KM1603	this study	this study	CBGP
LAF2177	olivieri	olivieri	Western	Pop02	III	Nigeria	Lafia	8.495	8.52		LAF2177	MH996728	this study
M4735	olivieri	olivieri	Western	Pop03	I	Mali	Kirina	12.3069	-8.1473		M4735	this study	this study	CBGP
M4812	somalica	somalica			III	Mali	Sare Mama (Sare Mama)	14.8833	-4.03333		CBGP_M4812	this study	this study	CBGP
MAY730	olivieri	olivieri	Western	Pop08	III	Nigeria	Mayo Ranewo	8.8242	10.9208		MAY730	MH996775	this study
MOL18	olivieri	olivieri	Western	Pop05	I	Guinea	Mola	9.31	-12.91		MOL18	KF699182, KF699215	this study	MNHN	MNHN-ZM-2013-816					27	121	68	19
NC0120	olivieri	olivieri	NorthEastern	Pop24	IV	CAR	Bohou	7.7167	21.3333		NC0120	this study	this study	MNHN	MNHN-ZM-2018-2524				F	20	98	72	17.2	11.2	yes	yes	yes
NC0340	olivieri	olivieri	NorthEastern	Pop24	IV	CAR	Sangba Nord Nord Ouest de la Base	7.75	20.7167		NC0340	this study	this study	MNHN	MNHN-ZM-2018-2546				F	18	91	71	15.8	10.5	yes	yes	yes
NC0352	olivieri	olivieri	NorthEastern	Pop24	IV	CAR	Bohou	7.72	21.33		NC352	KF690152	this study	MNHN	MNHN-ZM-2018-2286				F	22.4	99	61	14.6	10.8			yes
NC0488	olivieri	olivieri	NorthEastern	Pop24	IV	CAR	Secteur Bamingui Brendja	7.7833	20.95		NC0488	this study	this study	MNHN					M	22.6	104	76	15.9	11
NK0892	outgroup	lamottei				Senegal	NP Niokolo Koba, Dar Salam	13.0252	-13.2392		NK892	OQ201157	SAMN19986935	IVB
OBI2227	olivieri	olivieri	Western	Pop02	III	Nigeria	Obi	8.3647	8.7747		OBI2227	MH996751	this study
ONM681	olivieri	olivieri	Western	Pop02	IV	Nigeria	Onmba Abena	7.6408	8.4067		OHM681	MH996845	this study
ONM705	olivieri	olivieri	Western	Pop02	IV	Nigeria	Onmba Abena	7.6408	8.4067		DHM705	MH996847	this study
OPO1105	olivieri	olivieri	Western	Pop06	II	Nigeria	Opoji	6.6914	6.1983		OPO1105	MH996855	this study
PMS21414	hirtaflav	flavescens				South Africa		-33.6213	26.8692		PMS21414	OQ201174	SAMN19986924	PMS
R13289	olivieri	olivieri	NorthEastern	Pop27	IV	CAR	Adibori	3.17	16.05	NC in ddrad tree	R13289	KF690179, KC684161	this study	MNHN	MNHN-ZM-2018-2288				M	20	102	76	16.3	10.1	yes	yes	yes
R13654	olivieri	goliath	OldCentral	Pop19	V	CAR	Adibori	3.17	16.05		R13654	KF690186	this study	MNHN	MNHN-ZM-2018-2279				M	88	171	105	26.1	15.3
R13711	olivieri	olivieri	NorthEastern	Pop27	IV	CAR	Adibori	3.1667	16.05	NC in ddrad tree	R13711	this study	this study	MNHN	MNHN-ZM-2018-2560				M	24	99	80	16.6	10.7	yes	yes	yes
R13812	olivieri	olivieri	NorthEastern	Pop28	IV	CAR	Layon LARI (Manguier - Batouri)	3.9186	17.0333		R13812	this study	this study	MNHN	MNHN-ZM-2018-2486				F	14	77	59	17	9	yes	yes	yes
R14295	olivieri	olivieri	NorthEastern	Pop27	IV	Cameroon	Djomedjo	3.08	13.6	NC in ddrad tree	R14295	KF690158	this study	MNHN	MNHN-ZM-2018-2283				M	20	93	79	16.8	10	yes	yes	yes
R14409	olivieri	goliath	OldCentral	Pop17	V	Cameroon	Djomedjo	3.08	13.6		R14409	KF690178, JX311980	this study	MNHN	MNHN-ZM-2018-2276				M	76	160	122	25.6	10.5	yes	yes
R14608	olivieri	goliath	OldCentral	Pop15	III	Cameroon	Ekom	3.3333	13.05		R14608	this study	this study	MNHN	MNHN-ZM-2018-2323				F	25	101	76	18.1	5.3	yes	yes	yes
R14648	olivieri	goliath	OldCentral	Pop19	V	Cameroon	Bodjouo	3.36	13.05		R14648	KF690202, JX311981	this study	MNHN	MNHN-ZM-2018-2275				F	46	141	118	24.8	9.8		yes	yes
R14706	olivieri	olivieri	NorthEastern	Pop27	IV	Cameroon	Bodjouo	3.35833	13.0453	NC in ddrad tree	R14706	this study	this study	MNHN	MNHN-ZM-2018-2307				M		118	80	17.5	8.2	yes	yes	yes
R16062	olivieri	olivieri	NewCentral	Pop41	V	Gabon	Makandé	-0.6833	11.9167		R16062	this study	this study	MNHN					M	17	76	58	16	10.5
R16070	olivieri	olivieri	NewCentral	Pop37	V	Gabon	Forêt des Abeilles, Makandé	-0.6833	11.9167		R16070	this study	this study	MNHN	MNHN-ZM-2018-2330				M	18	110	68	16.7	10.2	yes	yes	yes
R16071	olivieri	olivieri	NewCentral	Pop41	V	Gabon	Forêt des Abeilles, Makandé	-0.6833	11.9167		R16071	this study	this study	MNHN	MNHN-ZM-2018-2331				M	15	85	63	14.8	10.4	yes	yes	yes
R16558	olivieri	olivieri	NewCentral	Pop39	V	Congo	Mbouambe	-2.9	15.65		R16558	KF690173, JX311982	this study	MNHN	MNHN-ZM-2018-2282				M	27	94	87	18.2	12.4	yes	yes	yes
R16597	olivieri	olivieri	NewCentral	Pop39	VI	Congo	Mbouambe	-2.9	15.65		R16597	KF690163	this study	MNHN	MNHN-ZM-2018-2290A				M	30	120	92	18	10.7	yes	yes	yes
R16602	olivieri	olivieri	NewCentral	Pop39	V	Congo	Mbouambe Lefini	-2.9	15.65		R16602	this study	this study	MNHN	MNHN-ZM-2018-2658				M	20	107	79	17.6	10	yes	yes	yes
R16603	olivieri	olivieri	NewCentral	Pop39	V	Congo	Mbouambe Lefini	-2.9	15.65		R16603	this study	this study	MNHN	MNHN-ZM-2018-2659				F	26	109	74	16	11.8	yes	yes	yes
R16695	olivieri	olivieri	NewCentral	Pop40	V	Congo	Parc National d'Odzala, Site d'étude de Mbomo	0.4	14.7333		R16695	this study	this study	MNHN	MNHN-ZM-2018-2573				M	21	105	68	16	11.5	yes	yes	yes
R16817	olivieri	olivieri	NewCentral	Pop40	V	Congo	Baie de l'ombrette	1.07	14.48		SBP_R16817	KF690154	this study	MNHN	MNHN-ZM-				M	17	95	69	17.1	12.2
R16938	olivieri	goliath	OldCentral	Pop11	V	Congo	Parc National d'Odzala, Site d'étude de Mbomo	0.4	14.7333		R16938	this study	this study	MNHN	MNHN-ZM-2018-2299				F	37	131	96	22.4	18
R17190	olivieri	olivieri	NewCentral	Pop40	VI	Congo	Illego	0.5833	14.85		R17190	this study	this study	MNHN	MNHN-ZM-2018-2646				F	22	102	64	17	11.6	yes	yes	yes
R17203	olivieri	olivieri	NewCentral	Pop40	VI	Congo	Parc National d'Odzala, Site d'étude d'Illégo	0.5833	14.85		R17203	this study	this study	MNHN	MNHN-ZM-2018-2647				F	18	104	70	16.9	13.3	yes	yes	yes
R17331	olivieri	olivieri	NewCentral	Pop40	V	Congo	Parc National d'Odzala, Site d'étude d'Illégo	0.5833	14.85		R17331	this study	this study	MNHN	MNHN-ZM-2018-2651				M	12	91	64	14.6	10.4	yes	yes
R17417	olivieri	olivieri	NewCentral	Pop40	VI	Congo	Mbomo	0.58	14.85		R17417	KF690156	this study	MNHN	MNHN-ZM-2018-2293				M	30	118	80	18.3	10.8	yes	yes	yes
R18012	olivieri	goliath	OldCentral	Pop16	VI	CAR	Batouri	3.92	17.06		SBP_R18012	KF690222	this study	MNHN	MNHN-ZM-2018-2291A				M	19	99	68	16	10	yes	yes	yes
R18377	olivieri	olivieri	NorthEastern	Pop28	IV	CAR	Batouri	3.92	17.06		R18377	KF690221	this study	MNHN	MNHN-ZM-2018-2284				F	22	111	57	17.4	13.2	yes	yes	yes
R18531	olivieri	goliath	OldCentral	Pop16	VI	CAR	Grima	3.95	16.9667		R18531	this study	this study	MNHN	MNHN-ZM-2018-2479				F	16		62	15.9	11.8	yes	yes	yes
R18605	olivieri	olivieri	NorthEastern	Pop21	VI	CAR	Grima	4	17.0833		R18605	this study	this study	MNHN	MNHN-ZM-2018-2482				F	26	119	72	19.1	10.9	yes	yes	yes
R19070	olivieri	olivieri	NewCentral	Pop36	VI	CAR	Batouri	3.91861	17.0581		R19070	this study	this study	MNHN	MNHN-ZM-2018-2429				M	15	100	71	17.2	9.9	yes	yes	yes
R19075	olivieri	goliath	OldCentral	Pop16	VI	CAR	Batouri	3.91861	17.0581		R19075	this study	this study	MNHN	MNHN-ZM-2018-2431				F	12.4	107	71	16.7	7.4	yes	yes	yes
R19186	olivieri	goliath	OldCentral	Pop16	VI	CAR	Grima	3.95	16.9667		R19186	KF699184, KF699217	this study	MNHN	MNHN-ZM-2018-2290B				F	15.9	101	76	16.4	6.4	yes	yes	yes
R22431	olivieri	olivieri	NewCentral	Pop40	V	Congo	Odzala	0.8	14.9333		SBPR22431	JX311978	this study	MNHN	MNHN-ZM-2018-2597				F	22	113	73	17.4	11	yes	yes	yes
R22432	olivieri	olivieri	NewCentral	Pop40	V	Congo	Mbomo	0.58	14.85		R22432	KF690157	this study	MNHN	MNHN-ZM-2018-2280				M	23	111	75	18.1	12.8	yes	yes	yes
R22584	olivieri	olivieri	NewCentral	Pop40	V	Congo	Parc National d'Odzala, Site d'étude de Mbomo	0.4	14.7333		R22584	this study	this study	MNHN	MNHN-ZM-2018-2607				F	20	105	72	16.9	10.8	yes	yes	yes
R22676	olivieri	olivieri	NewCentral	Pop40	V	Congo	Parc National d'Odzala, Site d'étude de Mbomo	0.4	14.7333		R22676	this study	this study	MNHN	MNHN-ZM-2018-2620				F		107	66	19.2	11
R22717	olivieri	olivieri	NewCentral	Pop40	V	Congo	Parc National d'Odzala, Site d'étude de Mbomo	0.4	14.7333		R22717	this study	this study	MNHN	MNHN-ZM-2018-2623				M	28	121	65	15.7	10	yes	yes
R25858	olivieri	olivieri	Western	Pop05	I	Ivory coast	Taï	5.85	-7.3833		R25858	this study	this study	MNHN	ask christiane Denys				M	20	93	74
R27178	olivieri	goliath	OldCentral	Pop13	IV	DRC	Yoko	0.6	25.22		R27178	this study	this study	MNHN						31	200	84	18.1	11.2
R27283	olivieri	goliath	OldCentral	Pop13	IV	DRC	Yoko	0.6	25.22		R27283	this study	this study	RBINS					M	35	178	78	18.9	12.2
RS1544	olivieri	goliath	OldCentral	Pop13	IV	Zambia	Ntumbachushi Falls	-9.8531	28.9443		RS1544	KF690165	this study	IVB					F	35		80	20.2	11.4
TA369	hirtaflav	bloyeti				Tanzania	Makongoro (10 km south of Mpanda)	-6.42717	31.1019		TA369	OQ201191	SAMN19986941	IVB
TA539	olivieri	olivieri	Eastern	Pop29	IV	Tanzania	Mbeya	-8.9186	33.4572		TA539	this study	this study	IVB					F	34	110	80	20.3	13.2	yes	yes	yes
TZ19RZ531	olivieri	olivieri	Eastern	Pop35	IV	Tanzania	Kantawa	-7.74388	31.356		TZ19RZ531	this study	this study	IVB					F	28	116	78.9	20.2
TZ19RZ566	olivieri	olivieri	Eastern	Pop35	IV	Tanzania	Ikola	-6.72779	30.4179		TZ19RZ566	this study	this study	IVB						35	140	85.9	19.8
TZ28066	hirtaflav	hirta				Tanzania	Kanga, Pinda	-9.44544	33.887		TZ28066	OQ201297	SAMN19986942	IVB
TZ28234	olivieri	olivieri	Eastern	Pop31	IV	Tanzania	Ilunda	-9.022	34.8289		TZ28234	this study	this study	IVB					F	33	124	83	20.4	12.6	yes	yes	yes
TZ33130	olivieri	olivieri	Eastern	Pop35	IV	Tanzania	Mpui	-8.36302	31.8473		TZ33130	this study	this study	IVB					M	45	146.9	105.4	23.7	12.1
VN13	olivieri	olivieri	Western	Pop09	II	Benin	La Lama	7	2.1		VN13	KF690215	this study	MNHN	MNHN-ZM-2018-1028				M	32	125	90	22	11	yes	yes	yes
VN14	olivieri	olivieri	Western	Pop09	II	Benin	Koto Village, LaLama forest	6.977	2.124		VN14	this study	this study	MNHN	MNHN-ZM-2018-1029				F	56	146	84	20	12
VN15	olivieri	olivieri	Western	Pop09	II	Benin	Koto Village, LaLama forest	6.977	2.124		VN15	this study	this study	MNHN	MNHN-ZM-2018-1030				M	61	145	87	22	13
